# Stromal COL12A1 defines a pro-invasive extracellular matrix niche in appendiceal mucinous neoplasms and pseudomyxoma peritonei

**DOI:** 10.64898/2026.10.26.761946

**Authors:** Milly Upton, Raghavendar Nagaraju, Angelica Castaneda, Luca Varinelli, Jordi Martinez-Quintanilla, Manuela Gariboldi, Jorge Barriuso, Bipasha Chakrabarty, Sarah T O Dwyer, David Thornton, Omer Aziz, Patrick Caswell, PMPnet group

## Abstract

Pseudomyxoma peritonei (PMP) is an uncommon peritoneal malignancy, most often arising from appendiceal mucinous neoplasms (AMNs), in which tumour progression is accompanied by extensive mucus accumulation. Although PMP is clinically dominated by peritoneal dissemination, the stromal matrix cues that support invasion and metastatic niche formation remain poorly defined. Here, we profile extracellular matrix niche from PMP patient samples, and show that AMNs and peritoneal metastases (PMs) exhibit marked ECM remodelling, including enrichment of mucins, fibrillar matrix components and stromal regulators of collagen architecture. Three-dimensional matrix models demonstrate that PMP cell invasion is strongly influenced by ECM composition, with collagen/fibronectin-rich environments promoting invasion and selected small leucine-rich proteoglycans (SLRPs) attenuating this response. Collagen organisation analysis reveals increased matrix deposition, density and alignment in metastatic lesions, consistent with development of a remodelled pro-invasive stromal niche. Among altered matrix proteins, COL12A1 is prominently upregulated in both primary and peritoneal disease and is enriched within the stromal compartment. Functional co-culture experiments further show that COL12A1-expressing cancer-associated fibroblasts (CAFs) enhance PMP cell invasion, whereas COL12A1 silencing in CAFs reduces this pro-invasive effect. These findings identify stromal COL12A1 as a key component of the PMP matrix niche and suggest that collagen XII-dependent remodelling of the tumour microenvironment may contribute may support dissemination and establishment of the metastatic disease. Together, our data indicate that human AMN and PMP have a compositionally and architecturally remodelled extracellular matrix, within which stromal COL12A1 supports CAF-driven tumour-cell invasion.
