## Supplementary material for "Stromal COL12A1 defines a pro-invasive extracellular matrix niche in appendiceal mucinous neoplasms and pseudomyxoma peritonei": Supp Table 1

### Sheet: Sheet1
			Patient ID	Pathology	Site	Sex	Proteomics	Mass Cytometry	Fibroblast cultures
			1	Appendiceal Mucinous Neoplasm	Appendix	F	N	Y	N
			1	High Grade Mucinous Carcinoma Peritonei	Peritoneum	F	Y	Y	N
			2	Uninvolved Appendix	Appendix	F	N	Y	N
			2	Low Grade Appendiceal Mucinous Neoplasm	Appendix	F	N	Y	N
			2	Uninvolved Peritoneum	Peritoneum	F	Y	Y	N
			2	High Grade Mucinous Carcinoma Peritonei	Peritoneum	F	N	Y	N
			3	Uninvolved Appendix	Appendix	M	Y	N	N
			3	Appendiceal Mucinous Neoplasm	Appendix	M	Y	Y	N
			3	Uninvolved Peritoneum	Peritoneum	M	Y	N	N
			3	High Grade Mucinous Carcinoma Peritonei	Peritoneum	M	Y	Y	N
			4	Uninvolved Appendix	Appendix	M	Y	N	N
			4	High Grade Appendiceal Mucinous Neoplasm	Appendix	M	Y	Y	N
			4	Uninvolved Peritoneum	Peritoneum	M	Y	N	N
			4	High Grade Mucinous Carcinoma Peritonei	Peritoneum	M	Y	Y	N
			5	Uninvolved Appendix	Appendix	M	Y	N	N
			5	Low Grade Appendiceal Mucinous Neoplasm	Appendix	M	N	Y	N
			5	Mucinous Carcinoma Peritonei	Peritoneum	M	N	Y	N
			6	Uninvolved Appendix	Appendix	F	Y	N	N
			6	Uninvolved Peritoneum	Peritoneum	F	Y	N	N
			6	Mucinous Carcinoma Peritonei	Peritoneum	F	Y	N	N
			7	Low Grade Appendiceal Mucinous Neoplasm	Appendix	F	Y	N	N
			8	Mucinous Carcinoma Peritonei	Peritoneum	M	N	N	Y
			9	Mucinous Carcinoma Peritonei	Peritoneum	F	N	N	Y
